# Sigma receptor ligands are potent anti-prion compounds that act independently of sigma receptor binding

**DOI:** 10.1101/2023.11.28.569035

**Authors:** Robert C. C. Mercer, Nhat T. T. Le, Mei C. Q. Houser, Aaron B. Beeler, David A. Harris

## Abstract

Prion diseases are invariably fatal neurodegenerative diseases of humans and other animals for which there are no treatment options. Previous work from our laboratory identified phenethyl piperidines as novel class of anti-prion compounds. While working to identify the molecular target(s) of these molecules, we unexpectedly discovered ten novel anti-prion compounds based on their known ability to bind to the sigma receptors, σ_1_R and _2_R, which are currently being tested as therapeutic or diagnostic targets for cancer and neuropsychiatric disorders. Surprisingly, however, knockout of the respective genes encoding σ_1_R and σ_2_R (*Sigmar1* and *Tmem97*), in prion infected N2a cells did not alter the anti-prion activity of these compounds, demonstrating that these receptors are not the direct targets responsible the anti-prion effects of their ligands. Further investigation of the most potent molecules established that they are efficacious against multiple prion strains and protect against downstream prion-mediated synaptotoxicity. While the precise details of the mechanism of action of these molecules remains to be determined, the present work forms the basis for further investigations of these compounds in pre-clinical studies. Given the therapeutic utility of several of the tested compounds, including rimcazole and haloperidol for neuropsychiatric conditions, (+)-pentazocine for neuropathic pain, and the ongoing clinical trials of SA 4503 and ANAVEX2-73 for ischemic stroke and Alzheimer’s disease, respectively, this work has immediate implications for the treatment of human prion disease.
