## Supplemental Table 1 for "Sigma receptor ligands are potent anti-prion compounds that act independently of sigma receptor binding"

### Sheet: sigma12 binding afffinities
Supplementary Table 1: Binding affinities (Ki, nM) obtained throught the Psychoactive Drug Screening Program
			Ki (nM)
gene	protein	Expression level (FPKM)	JZ107	JZ103	PD 144418	BD1047	BD1063	PB-28	rimcazole	haloperidol	Amiodarone	ANAVEX2-73	SA5403	BMY14802
Tmem97	σ2R	48.78	5.1	292	351	13	123.5	4	49.55	29.21	170.98	2026	17.5	82.5
Sigmar1	σ1R	12.85	7.9	339	1.1	2.8	2.7	2.56	157.685	3.275	85.245	442	5.1	85
Drd3	D3	0.02	13.7	4396.3				288.47			1175.17
Hrh2	H2	0	30	522				1137.26	1301.96	217.69	1434.51
Oprm1	MOR	0	40.3					1419.32		1038.4
Htr2b	5-HT2B	0	52.3		1508	725	1837	498.91	550.245	338.34	844.88	2563	2511	1806
Drd2	D2	0.02	101
Htr1a	5-HT1A	0	151.3	36.5		1465							559
Htr2c	5-HT2C	0	181.8	1848.7		4953		3894.03	5279.64	4347.24	4695.22	3050
Htr6	5-HT6	1.37	289
Slc6a4	SERT	0.01	375			464	625		489.275				655
Htr2a	5-HT2A	0	444	442.7	1101	370				110.13			1806	1045
Drd4	D4	0.61	550.5					1932.8
Drd1a	D1	0.08	909.3							7461.05
Slc6a2	NET	0	927								5323.53		103
Adra1b	α1B	0.45	1125
Slc6a3	DAT	0	1401	2720					205.223	1935.6	1071.77
Adra1a	α1A	0	1486	859.5
Chrm3	M3-muscarinic	0.19	1495
Chrm2	M2-muscarinic	0.02	1567.7
Oprk1	KOR	0	1909.7					946.455
Adra1d	α1D	0	2123
Hrh3	H3	3.04	2336.7	1262				2610.15
Chrm4	M4-muscarinic	7.27	2613
Hrh4	H4	0	2797.7
Chrm1	M1-muscarinic	0.04	3107.5
Htr5a	5-HT1A	0	7596.3
Htr1d	5-HT1D	0.02	7746	2682.7
Adra2b	α2B	1.08		1525
Hrh1	H1	2.24				1592	1770	67.62	507.597	185.52	1686.94	2641		744
Htr1b	5-HT1B	0.01				2770
Drd5	D5	0									6419.26
Adra2c	α2C	0		374				1103.36
Adrb3	β3	0.01
Adra2a	α2A	0.02		1615.5		3414		1413.19			4157.19
Chrm5	M5-muscarinic	0										284
Htr7	5-HT7	0.01		2697.7		570				592.37
blank values represent Ki values > 10,000 nM
